# Divergent ontogeny of Tissue Resident Memory and Tissue Resident Exhausted CD8^+^ T cells underlies distinct functional potential

**DOI:** 10.1101/2025.08.08.669213

**Authors:** Simone L. Park, Mark M. Painter, Sasikanth Manne, Victor Alcalde, Maura McLaughlin, Matthew A. Sullivan, Divij Mathew, Leonel Torres, Yinghui J. Huang, David B. Reeg, Naomi R. Douek, Trenton Campos, Max Klapholz, Maria A. Cardenas, Victoria Fang, Shin Foong Ngiow, KC Wumesh, Rishi R. Goel, Amy E. Baxter, Jennifer E. Wu, Melody Tan, Corbett T. Berry, Christoph T. Ellebrecht, Alexander C. Huang, Emily Papazian, Ying Liu, Karthik Rajasekaran, Robert M. Brody, Erica R. Thaler, Devraj Basu, Ahmed Diab, Josephine R. Giles, E. John Wherry

## Abstract

Persistent antigen stimulation promotes differentiation of exhausted CD8^+^ T (T_EX_) cells. T_EX_ cells are distinct from circulating memory T (T_CIRCM_) cells but share many features with tissue-resident memory (T_RM_) cells established following infection resolution. CD8^+^ T cells co-expressing residency- and exhaustion-associated molecules in chronic diseases often correlate with clinical outcomes. However, the relationship between these cells and conventional T_RM_ or T_EX_ cells remains unclear. Here, we show that chronic antigen stimulation drives development of tissue-resident T_EX_ (TR-T_EX_) cells that are ontologically and functionally distinct from T_RM_ cells generated after antigen clearance. TR-T_EX_ phenotypically resembled T_RM_ cells but were regulated by distinct transcriptional networks and were uniquely dependent on Tox for residency programming. Although T_EX_ progenitor cells acquired residency features upon entering chronically infected tissues, they failed to generate conventional T_RM_ cells after antigen withdrawal. Conversely, T_RM_ cells were able to differentiate into T_EX_ cells during chronic antigen stimulation. Deriving cell-state specific transcriptional signatures revealed a selective association of TR-T_EX_ cells with patient responses to immune checkpoint blockade, and only TR-T_EX_ but not T_RM_ cells responded to PD-1 pathway inhibition in vivo. These data suggest that TR-T_EX_ and T_RM_ cells are developmentally distinct cell types that share a tissue-residency program but have distinct roles in disease control.
