## Supplementary Table 1 for "Divergent ontogeny of Tissue Resident Memory and Tissue Resident Exhausted CD8^+^ T cells underlies distinct functional potential"

### Sheet: UP_TRM_or_TR_TEX_vs_TCIRCM
Description: Genes commonly or uniquely upregulated in SI TRM or SI TR-TEX compared to Arm Spl TCIRCM (Arm Spl Tmem + Arm Spl Teff)
Status	Gene
Shared	Chn2
Shared	Itgae
Shared	Itga1
Shared	Inpp4b
Shared	Hsph1
Shared	Atp8a2
Shared	Hspa1a
Shared	Rgs1
Shared	Hspa1b
Shared	AU020206
Shared	Hsp90aa1
Shared	Dnajb1
Shared	Hsp90ab1
Shared	P2rx7
Shared	Ccr9
Shared	Jun
Shared	Adam19
Shared	Ubc
Shared	Foxn3
Shared	Prkch
Shared	Gzmb
Shared	Cxcr6
Shared	Mbnl1
Shared	Hspa8
Shared	Fosb
Shared	Cd226
Shared	Runx3
Shared	Aopep
Shared	Tox
Shared	Cdh1
Shared	Abi3
Shared	Smyd3
Shared	Ubb
Shared	Ptprj
Shared	Smurf2
Shared	Rnf149
Shared	Slc16a10
Shared	Pmepa1
Shared	Dnaja1
Shared	Fos
Shared	Nedd9
Shared	Abr
Shared	Fgl2
Shared	Agfg1
Shared	Litaf
Shared	Znrf1
Shared	Ldlr
Shared	Pde3b
Shared	Dtx1
Shared	Tmem273
Shared	Nr4a2
Shared	Abcb1a
Shared	Hpgds
Shared	Hspd1
Shared	Bcl2
Shared	Sesn3
Shared	Dapk2
Shared	Cd160
Shared	Chst11
Shared	Sipa1l1
Shared	Mta3
Shared	Cish
Shared	Atxn1
Shared	Cemip2
Shared	Bag3
Shared	Plac8
Shared	Rftn1
Shared	Hip1
Shared	Prag1
Shared	Lncpint
Shared	Srebf2
Shared	Cd38
Shared	Ccdc117
Shared	Cd244a
Shared	Gpr34
Shared	Hspe1
Shared	Mctp2
Shared	Tsix
Shared	Trat1
Shared	Spsb1
Shared	Gramd1a
Shared	Chsy1
Shared	Peli1
Shared	Foxo3
Shared	Phactr2
Shared	Dtx4
Shared	Osgin1
Shared	Osbpl3
Shared	Coro2a
Shared	Myo6
Shared	Ptger4
Shared	Stat1
Shared	Tnfsf10
Shared	Gng2
Shared	Apol7e
Shared	Cmip
Shared	Art2b
Shared	Cables1
Shared	Cyp51
Shared	Trp53inp1
Shared	Qpct
Shared	Ptk2b
Shared	Epb41
Shared	Myh9
Shared	Lpxn
Shared	Pde4b
Shared	Fyn
Shared	Ctla4
Shared	Arhgef12
Shared	Car2
Shared	Pip5k1b
Shared	Aim2
Shared	Lilr4b
Shared	Skil
Shared	Cers6
Shared	Etv3
Shared	Gzmk
Shared	Trerf1
Shared	Pde7a
Shared	Rbpj
Shared	Gm26827
Shared	Spats2
Shared	Prrt1
Shared	Ubr5
Shared	Cdc14a
Shared	Smg6
Shared	Lax1
Shared	Cd101
Shared	Eif2ak3
Shared	Zbtb38
Shared	Lpar6
Shared	Nrip1
Shared	Dnaja4
Shared	Gnas
Shared	Arhgap10
Shared	Sorl1
Shared	Stat3
Shared	Cbx4
Shared	Mapre2
Shared	Gbp8
Shared	Igflr1
Shared	Rhob
Shared	Nlk
Shared	Lrrc8d
Shared	Dock9
Shared	Klf6
Shared	Mapkapk3
Shared	Lilrb4a
Shared	Hic1
Shared	Rgs3
Shared	Zeb1
Shared	Pip4k2a
Shared	Cotl1
Shared	Mvb12b
Shared	Fam78a
Shared	Cysltr2
Shared	Kansl1
Shared	Acadl
Shared	Gfi1
Shared	Wnk1
Shared	Hist1h4n
Shared	Pelo
Shared	Ncoa3
Shared	Nfat5
Shared	Vps54
Shared	Gimap7
Shared	Mpp7
Shared	Cd8a
Shared	Ppm1h
Shared	Rab8b
Shared	Sertad2
Shared	Tspan14
Shared	Gfod1
Shared	Rbms3
Shared	Prkacb
Shared	Pde4a
Shared	Airn
Shared	Mrps6
Shared	Fnbp1
Shared	N4bp2l1
Shared	Irak2
Shared	Mbd2
Shared	Dusp2
Shared	Saraf
Shared	Gm36723
Shared	Btbd11
Shared	Mdfic
Shared	Cd3g
Shared	Plcxd2
Shared	Lcp1
Shared	Tnfrsf1b
Shared	Zap70
Shared	Adgrg1
Shared	Bcl11b
Shared	Glcci1
Shared	2900026A02Rik
Shared	Mxd4
Shared	Psd4
Shared	Foxo1
Shared	Gbp9
Shared	Ttc3
Shared	Rabgap1l
Shared	Rb1
Shared	Aak1
Shared	Tnks2
Shared	Hdac7
Shared	Samsn1
Shared	Ipcef1
Shared	Nr3c1
Shared	Idi1
Shared	Tln1
Shared	Ppp2r2c
Shared	Ctsc
Shared	Padi2
Shared	Ksr1
Shared	Acoxl
Shared	Celf2
Shared	Gm10874
Shared	Grina
Shared	Mxi1
Shared	Soat2
Shared	Inpp4a
Shared	Hdac4
Shared	Eml4
Shared	Frmd4b
Shared	Dnmt3a
Shared	B3galt5
Shared	Ddx43
Shared	Glmn
Shared	Ago2
Shared	Actn2
Shared	Dedd2
Shared	Il21r
Shared	Gngt2
Shared	Apol9b
Shared	Lag3
Shared	Ckb
Shared	9130019P16Rik
Shared	Lmnb1
Shared	Rassf5
Shared	Plcl2
Shared	Acap1
Shared	Lamc1
Shared	Ski
Shared	Tsc22d4
Shared	Vmp1
Shared	Ifi47
Shared	Slamf1
Shared	Atad2
Shared	Lpin2
Shared	Srgap3
Shared	Stk39
Shared	Fbxw4
Shared	Smpd5
Shared	Vasp
Shared	Anxa11
Shared	Hacd3
Shared	Lrba
Shared	Arhgap39
Shared	Cd3e
Shared	Msi2
Shared	Lims1
Shared	Ttc39b
Shared	Jak2
Shared	Irf2bpl
Shared	Selenon
Shared	Id2
Shared	Gzma
Shared	Arl15
Shared	Cacybp
Shared	Snrk
Shared	Ubqln1
Shared	Mbnl2
Shared	Ptpn12
Shared	Cdk17
Shared	Gimap1
Shared	Trim14
Shared	Lta4h
Shared	Dtnb
Shared	Tnik
Shared	Isg20
Shared	Oprm1
Shared	Itpkb
Shared	Sipa1
Shared	Inpp5b
Shared	Ahsa1
Shared	AW112010
Shared	Chordc1
Shared	Usp38
Shared	Tex9
Shared	Uvrag
Shared	Rpap2
Shared	Arhgap9
Shared	Rgs2
Shared	Fbxw11
Shared	AW011738
Shared	Slc3a2
Shared	Sema4d
Shared	Jmjd1c
Shared	Fbxl17
Shared	Ncoa2
Shared	Sorbs1
Shared	Ehd1
Shared	Asxl2
Shared	Prex1
Shared	Kcnk5
Shared	Traf5
Shared	Plcg1
Shared	Pglyrp2
Shared	AI504432
Shared	Jmy
Shared	Rps6ka1
Shared	Casp3
Shared	Dcaf5
Shared	Rasal3
Shared	Got1
Shared	Arid5b
Shared	1600014C10Rik
Shared	Rnf213
Shared	Rasa1
Shared	Ssbp3
Shared	Ucp2
Shared	Gpr65
Shared	Itm2b
Shared	Gbp4
Shared	Mllt3
Shared	Cerk
Shared	Fdps
Shared	Gdi2
Shared	Ccr5
Shared	Pik3ap1
Shared	Fam102a
Shared	Ggta1
Shared	Susd3
Shared	Msmo1
Shared	Ddit4
Shared	Acsbg1
Shared	Ikzf2
Shared	Slc43a2
Shared	Actr1b
Shared	Setbp1
Shared	Nf1
Shared	Hist1h1d
Shared	Lbh
Shared	Pcyt2
Shared	Cblb
Shared	Igf2r
Shared	Ccl3
Shared	Dgat1
Shared	Phip
Shared	Isg15
Shared	Agap2
Shared	Jund
Shared	Il12rb1
Shared	Dusp6
Shared	Fmnl3
Shared	Swt1
Shared	Ppp1r16b
Shared	Fryl
Shared	Gm12216
Shared	Elk3
Shared	Sik3
Shared	Dock10
Shared	St6galnac3
Shared	Klhl25
Shared	E2f3
Shared	Wbp1
Shared	Chst12
Shared	Hspa4l
Shared	Tigit
Shared	Rmnd5b
Shared	Sash3
Shared	Ergic1
Shared	Elf1
Shared	Hmgcr
Shared	Tcrg-C2
Shared	Tcirg1
Shared	Inpp5d
Shared	Tap2
Shared	Cebpb
Shared	Slain1
Shared	4930503L19Rik
Shared	Itpk1
Shared	Trafd1
Shared	Smad7
Shared	Plscr1
Shared	Ndfip1
Shared	Acpp
Shared	Fgd3
Shared	Cyld
Shared	Tsc22d2
Shared	Tmem135
Shared	Nfatc1
Shared	Akap13
Shared	St3gal3
Shared	Clta
Shared	BE692007
Shared	Jarid2
Shared	Edem3
Shared	Nlrc5
Shared	Svil
Shared	Gdf11
Shared	Insig1
Shared	Trgv2
Shared	Kat6b
Shared	Gpaa1
Shared	Tnk2
Shared	Parp10
Shared	Btbd8
Shared	Arrdc3
Shared	Mmd
Shared	Pdcd1
Shared	Slc38a1
Shared	Pgm2l1
Shared	Ppp6r1
Shared	Rhoh
Shared	Ankrd11
Shared	Adrb1
Shared	Ube2h
Shared	Pik3c2a
Shared	Rsf1
Shared	Gm20721
Shared	Lin54
Shared	Pxn
Shared	Pitpnc1
Shared	Plaat3
Shared	Ptpn22
Shared	Zfp827
Shared	Fdft1
Shared	Prdm1
Shared	Zfp1
Shared	Tnrc6b
Shared	Glrx
Shared	Ptpn9
Shared	Sfmbt1
Shared	St8sia4
Shared	Rps15a
Shared	Gabarapl1
Shared	Slc16a6
Shared	Med10
Shared	Csnk1d
Shared	Aplp2
Shared	Swap70
Shared	Soat1
Shared	Lrch1
Shared	Gm10130
Shared	Jak3
Shared	Usp25
Shared	Dcun1d4
Shared	Limk1
Shared	Map11
Shared	Slc45a4
Shared	Cipc
Shared	Fam129a
Shared	Slc9a1
Shared	Med13l
Shared	Ubash3b
Shared	Irf4
Shared	Cdk8
Shared	Pkp3
Shared	Chd6
Shared	Mfsd10
Shared	Accs
Shared	Impact
Shared	Hk1
Shared	Pstpip1
Shared	Gtpbp2
Shared	Entpd1
Shared	Ccni
Shared	Rcn1
Shared	Exoc6
Shared	Diaph3
Shared	Scly
Shared	Plekha5
Shared	Btbd9
Shared	Map4k1
Shared	Itgav
Shared	Slc28a2
Shared	Psmb8
Shared	Psmb10
Shared	Gm41609
Shared	Serpina3g
Shared	Cd200r4
Shared	Prkcz
Shared	Mns1
Shared	Myo1e
Shared	Narf
Shared	Ndfip2
Shared	Zfp120
Shared	Gm15472
Shared	Vamp1
Shared	Pi4k2b
Shared	Ddit3
Shared	Cox5a
Shared	Gm47015
Shared	Rgs16
Shared	Herc1
Shared	Ptpre
Shared	Kif13b
Shared	Gm14029
Shared	Top2b
Shared	Atp2b4
Shared	Khnyn
Shared	Stat2
Shared	Zbp1
Shared	Keap1
Shared	Ahsa2
Shared	Rhof
Shared	Atxn7l1
Shared	Tbc1d2b
Shared	Mtmr1
Shared	Dtx3l
Shared	Rnf114
Shared	Sult2b1
Shared	Rnf167
Shared	Umad1
Shared	Mdh1
Shared	Akirin2
Shared	Fam3c
Shared	Gm36975
Shared	Cbx6
Shared	Commd10
Shared	Cox8a
Shared	Ifi27
Shared	Stard3nl
Shared	Ugp2
Shared	Gpd2
Shared	Atp8b2
Shared	Snx20
Shared	Smchd1
Shared	Gpi1
Shared	Naa20
Shared	Zfp395
Shared	Ppip5k2
Shared	Tmem191c
Shared	Isy1
Shared	Mlxip
Shared	Irgm1
Shared	Prdm10
Shared	Got2
Shared	Slc39a6
Shared	Psmb9
Shared	Zfp654
Shared	Akna
Shared	Hccs
Shared	Abl1
Shared	Sla2
Shared	Cdyl
Shared	Atf7ip
Shared	Tmem163
Shared	Med14
Shared	Ccnd2
Shared	Parp14
Shared	Gm8369
Shared	Abcb9
Shared	Lrmp
Shared	Cdkn1b
Shared	Ddx60
Shared	Tap1
TR_Tex	Ccl5
TR_Tex	Trps1
TR_Tex	Havcr2
TR_Tex	Nsmaf
TR_Tex	Cd7
TR_Tex	Sh2d2a
TR_Tex	Ptpn13
TR_Tex	Cd200r1
TR_Tex	Cers4
TR_Tex	Gtdc1
TR_Tex	Fam117b
TR_Tex	Cdk6
TR_Tex	Tox2
TR_Tex	Nkg7
TR_Tex	Tmsb4x
TR_Tex	4930417O13Rik
TR_Tex	Glp1r
TR_Tex	Pde4d
TR_Tex	Eomes
TR_Tex	Maf
TR_Tex	Gxylt1
TR_Tex	Tmcc3
TR_Tex	Slc22a15
TR_Tex	Gbp6
TR_Tex	A430093F15Rik
TR_Tex	Ier5l
TR_Tex	Uhrf2
TR_Tex	Ccl4
TR_Tex	Jazf1
TR_Tex	Pacsin1
TR_Tex	Itgad
TR_Tex	Ikzf3
TR_Tex	Baz1a
TR_Tex	Ypel2
TR_Tex	Gm11802
TR_Tex	Dclk2
TR_Tex	Tmem140
TR_Tex	Kif11
TR_Tex	Ica1
TR_Tex	Arl6ip1
TR_Tex	Cyth3
TR_Tex	Rtp4
TR_Tex	Pbx3
TR_Tex	Morrbid
TR_Tex	Dlg2
TR_Tex	Naip5
TR_Tex	Crbn
TR_Tex	Nab1
TR_Tex	Smc4
TR_Tex	Asap2
TR_Tex	Top2a
TR_Tex	Twsg1
TR_Tex	Ankrd12
TR_Tex	Lzts1
TR_Tex	Ikzf1
TR_Tex	Batf
TR_Tex	3300002I08Rik
TR_Tex	Filip1
TR_Tex	Rpl37a
TR_Tex	Prmt2
TR_Tex	Rasgef1b
TR_Tex	Mcm6
TR_Tex	Gm42418
TR_Tex	Eea1
TR_Tex	E130308A19Rik
TR_Tex	Tacc2
TR_Tex	Ifi27l2a
TR_Tex	Stk32c
TR_Tex	Eif4enif1
TR_Tex	Rpl17
TR_Tex	Cd6
TR_Tex	Abtb2
TR_Tex	Ildr1
TR_Tex	Rps23
TR_Tex	H2-T22
TR_Tex	Dleu2
TR_Tex	Adap1
TR_Tex	Rbl2
TR_Tex	Ciapin1
TR_Tex	Trib2
TR_Tex	Sytl2
TR_Tex	Ptms
TR_Tex	Ncoa1
TR_Tex	Lclat1
TR_Tex	1700017B05Rik
TR_Tex	Plekha2
TR_Tex	Lrrk1
TR_Tex	Trbc1
TR_Tex	Dut
TR_Tex	Metrnl
TR_Tex	Nsd2
TR_Tex	Rpl37
TR_Tex	Hip1r
TR_Tex	Sdcbp2
TR_Tex	Gas2
TR_Tex	Bcl2l11
TR_Tex	Fbxo32
TR_Tex	Arid3a
TR_Tex	Slc36a1
TR_Tex	Sik1
TR_Tex	Scai
TR_Tex	Raf1
TR_Tex	Etaa1
TR_Tex	Hmgb2
TR_Tex	Kmt2a
TR_Tex	Bend4
TR_Tex	Sh2d1a
TR_Tex	Apaf1
TR_Tex	Kdm4a
TR_Tex	Cenpk
TR_Tex	Pml
TR_Tex	Il10ra
TR_Tex	Rab27a
TR_Tex	Irf9
TR_Tex	Rpl13a
TR_Tex	Mkrn2
TR_Tex	Zfand4
TR_Tex	Tnfrsf9
TR_Tex	Camk2n1
TR_Tex	Gm13684
TR_Tex	Ypel3
TR_Tex	Trim30d
TR_Tex	Camkmt
TR_Tex	Gse1
TR_Tex	Zfp251
TR_Tex	Xaf1
TR_Tex	Tec
TR_Tex	Oxr1
TR_Tex	Vps37b
TR_Tex	Ttc28
TR_Tex	Adprm
TR_Tex	Plekhm2
TR_Tex	Plekha1
TR_Tex	Farp1
TR_Tex	Ets1
TR_Tex	Scrib
TR_Tex	Cd86
TR_Tex	Tspan3
TR_Tex	Tshz1
TR_Tex	Cep120
TR_Tex	Dpysl2
TR_Tex	Irf2
TR_Tex	Ralgapa2
TR_Tex	Sla
TR_Tex	Rps27
TR_Tex	Fau
TR_Tex	Csnk1g3
TR_Tex	Psme1
TR_Tex	AY036118
TR_Tex	Ank
TR_Tex	Kansl1l
TR_Tex	Fancc
TR_Tex	Prpf18
TR_Tex	Btg3
TR_Tex	Trim59
TR_Tex	Tgfb1
TR_Tex	Eef2
TR_Tex	Rnh1
TR_Tex	Kif18a
TR_Tex	Lockd
TR_Tex	Gm26532
TR_Tex	Rab19
TR_Tex	Sub1
TR_Tex	Arl5a
TR_Tex	Rpl38
TR_Tex	Rpl32
TR_Tex	Gm20559
TR_Tex	Eif4e3
TR_Tex	Ell2
TR_Tex	Mir155hg
TR_Tex	Unc119b
TR_Tex	Rapgef1
TR_Tex	Lrp10
TR_Tex	H2-T23
TR_Tex	Ifi203
TR_Tex	Tapbpl
TR_Tex	Enpp1
TR_Tex	Rps3
TR_Tex	Parp12
TR_Tex	Ifit1bl1
TR_Tex	Baiap3
TR_Tex	Traj18
TR_Tex	Rpl19
TR_Tex	Ifih1
TR_Tex	Gapdh
TR_Tex	Inpp5f
TR_Tex	Fbxo25
TR_Tex	Actg1
TR_Tex	Rexo5
TR_Tex	Casp1
TR_Tex	Calcoco1
TR_Tex	Notch1
TR_Tex	Rpl34
TR_Tex	Plekhb2
TR_Tex	Wwp2
TR_Tex	Arhgap18
TR_Tex	Ahdc1
TR_Tex	Bach1
TR_Tex	Ptch1
TR_Tex	Zfp831
TR_Tex	4930402H24Rik
TR_Tex	Sec24d
TR_Tex	Gm30054
TR_Tex	Ctsb
TRM	St8sia1
TRM	Ssbp2
TRM	Fndc3a
TRM	Jaml
TRM	Nt5e
TRM	Ctsw
TRM	Tcf12
TRM	Xcl1
TRM	Asb2
TRM	Xist
TRM	Gpr55
TRM	Dnajb4
TRM	Ldlrad4
TRM	Ahr
TRM	Skap1
TRM	Tnfaip8
TRM	Egr1
TRM	Ubac2
TRM	Lpp
TRM	Ppp3cc
TRM	B4galnt4
TRM	Apol7b
TRM	Adgrg5
TRM	H2afy
TRM	Zfp512
TRM	Eya2
TRM	Rsrp1
TRM	Junb
TRM	Fam241a
TRM	Gcnt2
TRM	Gm26802
TRM	Tgfbr3
TRM	Acvr2a
TRM	Pygl
TRM	Clnk
TRM	Sntb2
TRM	Hnrnpa2b1
TRM	Hist1h4d
TRM	Clec2d
TRM	Trip4
TRM	Rasgrp1
TRM	Hist1h4c
TRM	Cbl
TRM	Gnaq
TRM	Pik3cd
TRM	Tet3
TRM	Cd69
TRM	Mmp16
TRM	Neurl3
TRM	Ext1
TRM	Hmgcs1
TRM	1810026B05Rik
TRM	Ptpn5
TRM	Tbl1xr1
TRM	Gm26917
TRM	Hspa5
TRM	Prkd3
TRM	Elovl6
TRM	Vav3
TRM	Tent5c
TRM	Ppp1r15a
TRM	Tob2
TRM	Ralgps2
TRM	Nedd4
TRM	Grap2
TRM	Slamf7
TRM	Tex14
TRM	Retreg1
TRM	Cd40lg
TRM	Rgs10
TRM	Sntb1
TRM	Dnajc3
TRM	Btg2
TRM	Usp24
TRM	1700028K03Rik
TRM	Ddx3x
TRM	Btg1
TRM	Bcl6
TRM	Atf4
TRM	Edem1
TRM	Mospd1
TRM	4933406I18Rik
TRM	Bmp2k
TRM	Rai1
TRM	Gpr68
TRM	Rras2
TRM	Hivep3
TRM	Tab2
TRM	Taco1
TRM	Ly6g5b
TRM	Lat
TRM	Gpr18
TRM	Mical2
TRM	Traf4
TRM	Snrnp70
TRM	Prkcb
TRM	Trib1
TRM	Cd72
TRM	Nfatc2
TRM	Srgap2
TRM	Sqle
TRM	Mef2a
TRM	Thada
TRM	Arid1a
TRM	Etnk1
TRM	Gpr171
TRM	Rsbn1l
TRM	Brd2
TRM	Dhcr24
TRM	Dennd1a
TRM	Crot
TRM	Tra2a
TRM	Crem
TRM	Hist1h3i
TRM	Qsox1
TRM	Ppp1r10
TRM	Rbm38
TRM	Slc38a2
TRM	Maco1
TRM	Lcp2
TRM	B930036N10Rik
TRM	Hist1h4i
TRM	Tent5a
TRM	Hectd1
TRM	Clstn1
TRM	Zfp217
TRM	1700016P03Rik
TRM	Pde11a
TRM	Rab10
TRM	Dusp1
TRM	Ints6
TRM	Hist4h4
TRM	Cdc42se2
TRM	Efhd2
TRM	Rnf130
TRM	Klf4
TRM	Abca3
TRM	Mgat4a
TRM	Lgals9
TRM	Tmem131l
TRM	Tle4
TRM	Zbtb20
TRM	Rreb1
TRM	A630072M18Rik
TRM	Adgrv1
TRM	Cracr2a
TRM	Stx16
TRM	Midn
TRM	Evl
TRM	Arid2
TRM	Ccdc82
TRM	AA467197
TRM	Mier1
TRM	Hnrnpll
TRM	Pkp4
TRM	Csnk1a1
TRM	Zfp773
TRM	Arid4b
TRM	Pdcd1lg2
TRM	Agfg2
TRM	2024-09-09
TRM	Lck
TRM	1700023H06Rik
TRM	Ranbp9
TRM	Rfx7
TRM	Ktn1
TRM	Hist1h3a
TRM	Ptpn3
TRM	Gadd45b
TRM	Tbx21
TRM	Sh2b1
TRM	Hist1h2be
TRM	Mcl1
TRM	Tspan13
TRM	Zfp652
TRM	Prkca
TRM	Acap2
TRM	Sqstm1
TRM	Rcor1
TRM	Grcc10
TRM	Furin
TRM	Gm27008
TRM	Fbxl5
TRM	Slc9a3r1
TRM	Fam204a
TRM	Snhg12
TRM	Zfand3
TRM	Itpr2
TRM	Dnajc7
TRM	Tmem59
TRM	Chchd2
TRM	Herpud1
TRM	Irf2bp2
TRM	Cdr2
TRM	Gtf2i
TRM	Ubr2
TRM	Fam214a
TRM	P4hb
TRM	Rrp1b
TRM	Gm20069
TRM	Arid1b
TRM	Ntan1
TRM	Wbp1l
TRM	Rcbtb2
TRM	Pkn1
TRM	Tapt1
TRM	L3mbtl3
TRM	Hist1h2ac
TRM	Btrc
TRM	Trpc4ap
TRM	Atxn10
TRM	Hspa4
TRM	Psma3
TRM	Vcp
TRM	Sh2d3c
TRM	Bcr
TRM	Dnajb9
TRM	Uxs1
TRM	Lasp1
TRM	Tapbp
TRM	Numa1
TRM	Afg3l2
TRM	Cst7
TRM	Atp6v0a2
TRM	Smc6
TRM	Phf6
TRM	Txnip
TRM	Ly6e
TRM	Mat2a
TRM	Rngtt
TRM	Spred2
TRM	Tbc1d22a
TRM	Mrfap1
TRM	Kdm5b
TRM	Rcc2
TRM	Gimap9
TRM	Gmds
TRM	Hnrnpa0
TRM	Pam
TRM	Rnf169
TRM	Nlrc3
TRM	Cpped1
TRM	Card6
TRM	Rinl
TRM	Ntrk3
TRM	Crkl
TRM	Zswim6
TRM	Atp2a2
TRM	Hist2h4
TRM	Mrtfa
TRM	Arhgap17
TRM	Gm49417
TRM	Gdpd5
TRM	Pip4k2b
TRM	Fam234b
TRM	Nrd1
TRM	Cct7
TRM	Auh
TRM	Def8
TRM	Nrarp
TRM	Edc3
TRM	Phc3
TRM	Cops4
TRM	Gm44686
TRM	Pank3
TRM	Hdhd5
TRM	2024-09-06
TRM	Hist1h4h
TRM	Uba1
TRM	Aen
TRM	Slc25a5
TRM	Sesn1
TRM	Zfp644
TRM	Zfp592
TRM	Fyb
TRM	Mark2
TRM	Baz1b
TRM	Pitpnm2
TRM	Gm15232
TRM	Scd2
TRM	Nfrkb
TRM	Atp8a1
TRM	Gm16093
TRM	Ptpn6
TRM	Dexi
TRM	Bcor
TRM	Gramd1b
TRM	Max
TRM	Trappc9
TRM	Paxbp1
TRM	Rab37
TRM	Mob3a
TRM	Pacs2
TRM	Itgax
TRM	Rflnb
TRM	Focad
TRM	Atrx
TRM	Adcy7
TRM	Susd6
TRM	Ccdc107
TRM	2410006H16Rik
TRM	Lrrc4
TRM	Zmynd8
TRM	Tcf20
TRM	Stard4
TRM	Slc25a25
TRM	Xylt2
TRM	Pip5k1a
TRM	Prrc2c
TRM	Fam49b
TRM	Slc44a2
TRM	Hist1h3e
TRM	Ak2
TRM	Chd3
TRM	B4galt5
TRM	Tnf
TRM	Ubn2
TRM	Ctla2a
TRM	Sec11c
TRM	Morf4l2
TRM	Dnajc1
TRM	Stim2
TRM	Kdm6a
TRM	Arrb2
TRM	Ece1
TRM	Cln3
TRM	Slc6a6
TRM	Pak6
TRM	Irgm2
TRM	Vps37c
TRM	Cpd
TRM	Pnrc1
TRM	Tent4a
TRM	Zfand5
TRM	Pdia3
TRM	Abcf1
TRM	Specc1
TRM	Kat6a
TRM	Acly
TRM	Arhgef6
TRM	Appl2
TRM	Fhl2
TRM	Themis
TRM	Gbp7
TRM	Cdk9
TRM	Gm26887
TRM	Zbtb7a
TRM	Gtf3c1
TRM	Gne
TRM	Tial1
TRM	Fbxl20
TRM	Snrpb
TRM	Ctsa
TRM	Nek7
TRM	Phlpp1
TRM	Actn4
TRM	Noct
TRM	Dzip3
TRM	Phc2
TRM	Rab11fip4
TRM	Mgat5
TRM	Spred1
TRM	Akap8l
TRM	Dtx3
TRM	Socs1
TRM	Zbtb4
TRM	Supt3
TRM	Fam120b
TRM	Rassf2
TRM	Gtpbp1
TRM	Ighm
TRM	Mlec
TRM	Mogs
TRM	P4ha1
TRM	Slc5a3
TRM	Snd1
TRM	Pum1
TRM	Il16
TRM	Ralbp1
TRM	Chd9
TRM	Hilpda
TRM	Gla
TRM	Per1
TRM	Dnajc15
TRM	Nin
TRM	Elovl5
TRM	Rin3
TRM	St13
TRM	Tuba4a
TRM	Ddx39b
TRM	Snhg5
TRM	Kdm2a
TRM	Stxbp5
TRM	Parp4
TRM	Atp5g3
TRM	Fermt3
TRM	Cflar
TRM	Srbd1
TRM	Nfkbie
TRM	Sc5d
TRM	Itpr1
TRM	Ppfia1
TRM	Tnfrsf1a
TRM	Arhgap27
TRM	5430416N02Rik
TRM	Brd4
TRM	Fth1
TRM	Trappc10
TRM	Esrra
TRM	Cdca4
TRM	Gm15886
TRM	Git2
TRM	2900060B14Rik
TRM	Chd1
TRM	Slc16a1
TRM	Ctnnb1
TRM	Ptma
TRM	Dennd1c
TRM	Irf1
TRM	Cmtm7
TRM	Herc3
TRM	Zswim8
TRM	Mycbp2
TRM	Srebf1
TRM	Hmox2
TRM	Ube2j2
TRM	Bcl7a
TRM	Ap3b1
TRM	Itpr3
TRM	BC005537
TRM	Tgfbr1
TRM	Ppp2r5e
TRM	Setd7
TRM	Tbc1d31
TRM	Egln1
TRM	Slc35d1
TRM	Spcs2
TRM	Capzb
TRM	Itm2c
TRM	Lcor
TRM	Ctdsp2
TRM	Arf6
TRM	Agap3
TRM	Ppargc1b
TRM	Rprd2
TRM	Tent4b
TRM	Mxd1
TRM	Rapgef6
TRM	Smim3
TRM	Ptpn1
TRM	Mrpl52
TRM	H2afj
TRM	Atg10
TRM	Emc10
TRM	Tgtp2
TRM	Siah2
TRM	Casp8
TRM	Cbx3
TRM	Luc7l2
TRM	Slc2a3
TRM	Cd96
TRM	Gatad2a
TRM	Leprotl1
TRM	Mob3c
TRM	R3hdm2
TRM	Klc1
TRM	Abi2
TRM	Hnrnph1
TRM	Cenpj
TRM	Mthfd2
TRM	Coro1a
TRM	Fam189b
TRM	Mtmr3
TRM	Ncor2
TRM	Pygb
TRM	Cyb5b
TRM	Stap1
TRM	Stat5b
TRM	Rabggtb
TRM	Tmem245
TRM	Cggbp1
TRM	Cbx5
TRM	Slc25a38
TRM	Acat2
TRM	E330009J07Rik
TRM	Pabpc1
TRM	Homer1
TRM	Ttc7
TRM	Rbm10
TRM	Lysmd4
TRM	Ubl5
TRM	Alkbh5
TRM	Wdr82
TRM	Dynll2
TRM	Vav1
TRM	Dcaf7
TRM	Tnrc6a
TRM	Paip1
TRM	Hnrnpu
TRM	Ehmt2
TRM	Stk40
TRM	Carmil2
TRM	Gas5
TRM	Babam2
TRM	Heg1
TRM	Rbm4
TRM	Txlng
TRM	Cyfip2
TRM	4930453N24Rik
TRM	Cask
TRM	Nufip2
TRM	Rest
TRM	Eid1
TRM	Rab40c
TRM	Zfp148
TRM	Atg9a
TRM	Hist2h2ac
TRM	Mmgt2
TRM	Zbtb11
TRM	Gm36839
TRM	Slbp
TRM	Slc39a11
TRM	Adnp
TRM	Hnrnph3
TRM	Csnk1g2
TRM	Wrnip1
TRM	Strip1
TRM	Map4k4
TRM	Ctla2b
TRM	Trim36
TRM	Psmg2
TRM	Ywhag
TRM	Chmp1a
TRM	Kdm4b
TRM	Pten
TRM	Pnn
TRM	Prr12
TRM	Snrnp48
TRM	Vapa
TRM	Slfn8
TRM	Ddx58
TRM	Ubash3a
TRM	Rpl10
TRM	Acin1
TRM	Zmynd11
TRM	Bicdl1
TRM	Arpc2
TRM	Usp20
TRM	Tceal9
TRM	Jade1
TRM	Khdrbs1
TRM	Nelfb
TRM	Srrm2
TRM	Hes6
TRM	Stambpl1
TRM	Tmem229b
TRM	Filip1l
TRM	Hvcn1
TRM	Patz1
TRM	Syne1
TRM	Frmd8
TRM	Ikbkb
TRM	Blm
TRM	Smarcb1
TRM	Acads
TRM	Prrc2a
TRM	Oaz1
TRM	Twf2
TRM	St7
TRM	St3gal6
TRM	Exoc3
TRM	Tmem164
TRM	Fchsd2
TRM	Dhcr7
TRM	Klk8
TRM	Nudcd3
TRM	BC052040
TRM	Dzip1
TRM	Fto
TRM	Caprin1
TRM	Slc35e2
TRM	Ptpn4
TRM	Tpr
TRM	Mib1
TRM	Eif1b
TRM	St6galnac4
TRM	Plk3
TRM	Rtn4rl1
TRM	Ilf3
TRM	Hist1h2bc
TRM	Hdac1
TRM	Cdkal1
TRM	Tg
TRM	Tiparp
TRM	Ctnna1
TRM	Nt5dc1
TRM	Gata3
TRM	Rbm14
TRM	Smap2
TRM	Ube2s
TRM	Gpr160
TRM	Zfp141
TRM	Rraga
TRM	Stard7
TRM	Rbm15
TRM	Topors
TRM	Rnaset2b
TRM	Atp5md
TRM	Hook1
TRM	Ewsr1
TRM	Pgd
TRM	Aars
TRM	Tbc1d10c
TRM	Gm15563

### Sheet: DOWN_TRM_or_TR_TEX_vs_TCIRCM
Description: Genes commonly or uniquely downregulated in SI TRM or SI TR-TEX compared to Arm Spl TCIRCM (Arm Spl Tmem + Arm Spl Teff)
Status	Gene
Shared	Il18r1
Shared	Ly6c2
Shared	Sidt1
Shared	Klrk1
Shared	Arhgef18
Shared	Il18rap
Shared	Gm2682
Shared	Arhgap26
Shared	Itgb1
Shared	Cmah
Shared	Ripor2
Shared	Ms4a4b
Shared	Ahnak
Shared	Rasa3
Shared	Atp1b3
Shared	Rap1gap2
Shared	Klf2
Shared	S1pr1
Shared	Iqgap2
Shared	Fgf13
Shared	Zeb2
Shared	Atp8b4
Shared	Itga4
Shared	Atp2b1
Shared	Klrc1
Shared	Nfkbia
Shared	Klrc2
Shared	Bach2
Shared	Gramd3
Shared	Macf1
Shared	Dusp5
Shared	mt-Nd3
Shared	Txk
Shared	Aff3
Shared	Cxcr4
Shared	mt-Nd2
Shared	mt-Co2
Shared	Lyst
Shared	Cx3cr1
Shared	Pik3r5
Shared	Rora
Shared	mt-Nd1
Shared	Fcgr2b
Shared	Dock2
Shared	Plek
Shared	H2-Q7
Shared	Ccr2
Shared	Flna
Shared	Ppp1r12a
Shared	Fry
Shared	Gprin3
Shared	Xrn2
Shared	Arl4c
Shared	Klhl6
Shared	Pim1
Shared	Slco3a1
Shared	Pde2a
Shared	Nptn
Shared	Gpr183
Shared	Prkcq
Shared	Atp11b
Shared	Rap1b
Shared	Emp3
Shared	Arhgap15
Shared	Slc9a7
Shared	Rasgrp2
Shared	Rfx3
Shared	Gm12840
Shared	Lgals1
Shared	Klrd1
Shared	Yes1
Shared	mt-Cytb
Shared	Klrb1c
Shared	Tcf7
Shared	Cd47
Shared	Mir142hg
Shared	4930523C07Rik
Shared	S1pr5
Shared	Lef1
Shared	Gramd4
Shared	mt-Nd4
Shared	Cd53
Shared	H2-D1
Shared	mt-Nd5
Shared	Smpdl3b
Shared	Fhit
Shared	Spn
Shared	Klrg1
Shared	Sema4a
Shared	Anxa6
Shared	1700025G04Rik
Shared	Slamf6
Shared	Tnfaip3
Shared	Elmo1
Shared	Dnah8
Shared	Kdm6b
Shared	Tpm4
Shared	Ust
Shared	Klf3
Shared	Nfkbiz
Shared	H2-K1
Shared	Bhlhe40
Shared	mt-Atp6
Shared	S100a6
Shared	Sgk1
Shared	Plec
Shared	Gab3
Shared	Rnf125
Shared	Lfng
Shared	Nebl
Shared	Kras
Shared	Adgre5
Shared	Tnfrsf25
Shared	Klre1
Shared	Zyx
Shared	S1pr4
Shared	Ywhaq
Shared	Kcnn4
Shared	Arl6ip5
Shared	Ms4a6b
Shared	Arf4
Shared	Fbxw7
Shared	mt-Co3
Shared	Tespa1
Shared	Cd44
Shared	Snx10
Shared	Pxylp1
Shared	Nhsl2
Shared	Ier2
Shared	Crybg1
Shared	Ms4a4c
Shared	Dock11
Shared	Rbm33
Shared	Dock5
Shared	Prss12
Shared	Serpinb9
Shared	Dgkh
Shared	Fxyd5
Shared	Pogk
Shared	Crip1
Shared	Cd2
Shared	Gzmm
Shared	Thoc1
Shared	Lpin1
Shared	Rbm39
Shared	Pdlim1
Shared	Satb1
Shared	Sp100
Shared	Odc1
Shared	Il17ra
Shared	Xylt1
Shared	Cnot6l
Shared	Kcnj8
Shared	Rbm47
Shared	Picalm
Shared	Gm26740
Shared	Uhrf1bp1l
Shared	Stk38
Shared	Sytl3
Shared	AB124611
Shared	Osbpl8
Shared	Nck2
Shared	Kpna4
Shared	Itgb2
Shared	Srcin1
Shared	Galnt3
Shared	Emb
Shared	Bcl9l
Shared	Ifng
Shared	Gm15614
Shared	Cd2ap
Shared	Csde1
Shared	Cd55
Shared	Acp5
Shared	Bin2
Shared	Pou2f2
Shared	Frrs1
Shared	Serpini1
Shared	Lats2
Shared	Slc7a1
Shared	Jak1
Shared	Atp1a1
Shared	Hs3st3b1
Shared	Rnf138
Shared	Hsd11b1
Shared	Fam49a
Shared	Usp33
Shared	Pecam1
Shared	Apbb1ip
Shared	Prf1
Shared	Slc26a10
Shared	Malt1
Shared	Cyth1
Shared	Sh3bp5
Shared	Icam2
Shared	mt-Co1
Shared	Trac
Shared	Lmna
Shared	Tpm3
Shared	Stim1
Shared	Raph1
Shared	Ccdc88c
Shared	Simc1
Shared	Diaph2
Shared	Crybg3
Shared	Cr1l
Shared	Taf4b
Shared	B3gnt5
Shared	Wasf2
Shared	H2afz
Shared	Nop58
Shared	Esyt1
Shared	Selplg
Shared	Tagln2
Shared	Nipal3
Shared	Gna15
Shared	Glipr2
Shared	Klrc3
Shared	Wwp1
Shared	Sbk1
Shared	Msn
Shared	Add3
Shared	Cdc14b
Shared	Mirt1
Shared	Errfi1
Shared	mt-Nd4l
Shared	Nfatc3
Shared	Znrf2
Shared	Arl5c
Shared	Fbxl2
Shared	Cd8b1
Shared	Peak1
Shared	Il12rb2
Shared	Mindy3
Shared	D1Ertd622e
Shared	Trav14-1
Shared	Smad4
Shared	Fam117a
Shared	Ptprc
Shared	Nabp1
Shared	Znrf3
Shared	Zfp36l2
Shared	Map4
Shared	Ssh2
Shared	Adk
Shared	Ptp4a2
Shared	Eed
Shared	Sox5
Shared	Cry1
Shared	Itgal
Shared	Rcbtb1
Shared	Mylip
Shared	Rara
Shared	Ccnl1
Shared	Slc17a9
Shared	Gm15336
Shared	Il2rg
Shared	Ifrd1
Shared	Lamb3
Shared	Arhgef3
Shared	Kbtbd11
Shared	Trpv2
Shared	Icos
Shared	Capn2
Shared	Piezo1
Shared	Ehd3
Shared	Tasor
Shared	Aven
Shared	Pced1b
Shared	Zc3h12a
Shared	Cks2
Shared	Sike1
Shared	Samhd1
Shared	Taf1d
Shared	Cct6a
Shared	Tmem65
Shared	Rap2a
Shared	Rap1gds1
Shared	Btla
Shared	Tax1bp1
Shared	Tbxa2r
Shared	Sptbn1
Shared	Nsd3
Shared	Ly9
Shared	Gtf2a2
Shared	Cyb5r4
Shared	Ugcg
Shared	Arl5b
Shared	Irf7
Shared	Gsap
Shared	Zfhx2
Shared	Pdcd10
Shared	Vim
Shared	Parp8
Shared	Lair1
Shared	2024-03-07
Shared	Spice1
Shared	Cers2
Shared	Serinc3
Shared	Lmbr1l
Shared	Ano10
Shared	Med11
Shared	Cab39l
Shared	Cobll1
Shared	Arhgap5
Shared	Trbv13-3
Shared	Cdt1
Shared	Dbf4
Shared	Ctsd
Shared	Tm6sf1
Shared	Bbs9
Shared	Serinc1
Shared	Limd2
Shared	Ier5
Shared	Rb1cc1
Shared	Ripk1
Shared	Ppp2r5a
Shared	Nfic
Shared	Rlim
Shared	Sun1
Shared	Smad3
Shared	Rps6ka3
Shared	Ar
Shared	2024-09-11
Shared	Snhg9
Shared	Dph5
Shared	Hid1
Shared	Zdhhc15
Shared	Kcnab2
Shared	Washc4
Shared	Relb
Shared	Abcg1
Shared	Birc3
Shared	Wdr95
Shared	Ier3
Shared	Rabac1
Shared	Cast
Shared	Orai2
Shared	Cnot7
Shared	Vcl
Shared	Slc25a36
Shared	Ranbp2
Shared	Dipk1a
Shared	Prkag1
Shared	Sumo1
Shared	Spidr
Shared	Dse
Shared	Txndc5
Shared	Il7r
Shared	Plcl1
Shared	Phf20l1
Shared	Cpm
Shared	Pip4p2
Shared	Grasp
Shared	Ube2d3
Shared	Adrb2
Shared	Ifitm10
Shared	Gnai3
Shared	Med12l
Shared	Rnpc3
Shared	Tnfrsf26
Shared	Etv6
Shared	Ccnd3
Shared	Cbx7
Shared	Sfxn3
Shared	Cd9
Shared	Otud6b
Shared	Gnl3
Shared	Arl2bp
Shared	Dpy19l1
Shared	Cdc42
Shared	Ncln
Shared	Ifngr1
Shared	P2ry10
Shared	Thrap3
Shared	Samd3
Shared	Nckap1
Shared	Phf21a
Shared	Rmdn1
Shared	Trim26
Shared	Orai1
Shared	Gypc
Shared	Sppl2a
Shared	Hopx
Shared	Gls
Shared	Def6
Shared	Uap1
Shared	Ube2e3
Shared	Heatr9
Shared	Mbp
Shared	Gmfg
Shared	Trp53bp2
Shared	Olfr1033
Shared	Wwox
Shared	Rab2a
Shared	Atg16l2
Shared	Brd9
Shared	Maml2
Shared	Hace1
Shared	Coro7
Shared	Wsb1
Shared	Tnfsf8
Shared	Carnmt1
Shared	Cpne3
Shared	Btbd7
Shared	Setx
Shared	Rnf145
Shared	Nt5dc3
Shared	Myo1f
Shared	Exoc5
Shared	Tmem50a
Shared	Leng8
Shared	Rrbp1
Shared	Klf13
Shared	B3gnt2
Shared	Ppig
Shared	Exd2
Shared	Mrtfb
Shared	Tmsb10
Shared	Herc4
Shared	Ahctf1
Shared	Utp18
Shared	Zfp445
Shared	Supv3l1
Shared	Resf1
Shared	Zfp53
Shared	Dcaf1
Shared	Rpl5
Shared	Dgka
Shared	Tmem109
Shared	Ppp4r2
Shared	Cerkl
Shared	Mbtps2
Shared	Fbxw2
Shared	Zc3hav1
Shared	Stk24
Shared	Ppm1a
Shared	Nsf
Shared	Golm1
Shared	Setd4
Shared	Cpsf6
Shared	Smarca5
Shared	2024-03-03
Shared	Cstf3
Shared	Pitpna
Shared	Map3k7
Shared	Lrch3
Shared	Tgif1
Shared	Lcn4
Shared	Gm37240
Shared	AW554918
Shared	Il10rb
Shared	Ostf1
Shared	St3gal4
Shared	Cep83
Shared	Ccnt1
Shared	Wdr36
Shared	Fcho2
Shared	Emp1
Shared	Tasp1
Shared	Ttc13
Shared	Arid5a
Shared	Timm23
Shared	Myo9a
Shared	Nras
Shared	Arhgdib
Shared	Ppib
Shared	Pcf11
TR_Tex	Slc9a9
TR_Tex	Foxp1
TR_Tex	AI506816
TR_Tex	Malat1
TR_Tex	Atrnl1
TR_Tex	Epsti1
TR_Tex	Chd7
TR_Tex	Scml4
TR_Tex	Hdgfl3
TR_Tex	H2-Q10
TR_Tex	Il2ra
TR_Tex	Tanc1
TR_Tex	Nr4a1
TR_Tex	Cux1
TR_Tex	Dnajc15
TR_Tex	Evl
TR_Tex	Celf1
TR_Tex	Nfkb1
TR_Tex	Galnt10
TR_Tex	Sppl3
TR_Tex	Zbtb20
TR_Tex	Camsap2
TR_Tex	Tmem154
TR_Tex	Bzw2
TR_Tex	Klf7
TR_Tex	Thy1
TR_Tex	Ern1
TR_Tex	Hk2
TR_Tex	Creb1
TR_Tex	Zfp36
TR_Tex	Traf1
TR_Tex	Pag1
TR_Tex	Sun2
TR_Tex	Ifnar2
TR_Tex	mt-Atp8
TR_Tex	Otulinl
TR_Tex	Zfp36l1
TR_Tex	Smg1
TR_Tex	Nedd4l
TR_Tex	Sec63
TR_Tex	Pde8a
TR_Tex	B4galnt1
TR_Tex	Zfp326
TR_Tex	Erich1
TR_Tex	Utrn
TR_Tex	Tsc22d3
TR_Tex	Rbms1
TR_Tex	Nasp
TR_Tex	Map3k3
TR_Tex	Srgn
TR_Tex	Srsf2
TR_Tex	Rptor
TR_Tex	Ly6e
TR_Tex	Gpat3
TR_Tex	Srpk2
TR_Tex	Antxr2
TR_Tex	Cox16
TR_Tex	Rgcc
TR_Tex	Gm47283
TR_Tex	Srsf5
TR_Tex	Btg2
TR_Tex	Cd48
TR_Tex	Epc1
TR_Tex	Ash1l
TR_Tex	Eif4a1
TR_Tex	Map3k8
TR_Tex	Cul3
TR_Tex	Clec2i
TR_Tex	Slc25a40
TR_Tex	Uck2
TR_Tex	Prpf4b
TR_Tex	Ddx10
TR_Tex	Gimap6
TR_Tex	Rsu1
TR_Tex	Zhx2
TR_Tex	Atf7
TR_Tex	Gm12353
TR_Tex	Tnip1
TR_Tex	Tob1
TR_Tex	Cdyl2
TR_Tex	Hnrnpc
TR_Tex	Ino80
TR_Tex	Il27ra
TR_Tex	Gm16201
TR_Tex	Ptpn2
TR_Tex	Adgrg5
TR_Tex	Stat4
TR_Tex	Eml5
TR_Tex	Ttc17
TR_Tex	Crtam
TR_Tex	Rnf38
TR_Tex	Rapgef2
TR_Tex	Exoc6b
TR_Tex	Zfp280d
TR_Tex	Disc1
TR_Tex	Usp36
TR_Tex	Acsl4
TR_Tex	Atg7
TR_Tex	Zrsr2
TR_Tex	Rapgef6
TR_Tex	Mcm9
TR_Tex	Cd96
TR_Tex	Polr3b
TR_Tex	Sh2b3
TR_Tex	Appl1
TR_Tex	Ptpn6
TR_Tex	Bsg
TR_Tex	Snhg1
TR_Tex	Utp20
TR_Tex	Magt1
TR_Tex	Mat2a
TR_Tex	BC005561
TR_Tex	Usp16
TR_Tex	Msra
TR_Tex	Gphn
TR_Tex	Gm2a
TR_Tex	Rel
TR_Tex	Clcf1
TR_Tex	Mfhas1
TR_Tex	Galnt7
TR_Tex	Hsd17b12
TR_Tex	Slc49a4
TR_Tex	Mapk8
TR_Tex	Kif2a
TR_Tex	Huwe1
TR_Tex	Fubp1
TR_Tex	Fam169b
TR_Tex	Clybl
TR_Tex	Prkce
TR_Tex	Acss2
TR_Tex	Rps2
TR_Tex	Gm44174
TR_Tex	Itgb7
TR_Tex	Crlf3
TR_Tex	Usp3
TR_Tex	Taok1
TR_Tex	Ttc7b
TR_Tex	Prkdc
TR_Tex	A630001G21Rik
TR_Tex	Ppp1cb
TR_Tex	Prkx
TR_Tex	Rffl
TR_Tex	Kcnq1ot1
TR_Tex	Magi3
TR_Tex	Spopl
TR_Tex	Pabpn1
TR_Tex	Slc12a7
TR_Tex	Scfd2
TR_Tex	Tfrc
TR_Tex	Ganab
TR_Tex	Nrros
TR_Tex	Fut8
TR_Tex	Tra2b
TR_Tex	Ppp1cc
TR_Tex	Tnpo3
TR_Tex	Cd46
TR_Tex	Hps3
TR_Tex	Phf14
TR_Tex	Rpl8
TR_Tex	Pikfyve
TR_Tex	Tcf3
TR_Tex	Nme7
TR_Tex	Oga
TR_Tex	Rreb1
TR_Tex	Naa15
TR_Tex	Ndel1
TR_Tex	Srsf7
TR_Tex	Amz2
TR_Tex	Fbxo4
TR_Tex	Eif1
TR_Tex	Nfe2l2
TR_Tex	Etf1
TR_Tex	Ddx21
TR_Tex	Tmc6
TR_Tex	Slc25a51
TR_Tex	Ankib1
TR_Tex	Metap1d
TR_Tex	Selenos
TR_Tex	St3gal6
TR_Tex	Atp11c
TR_Tex	Sms
TR_Tex	Bckdhb
TR_Tex	Tm9sf3
TR_Tex	Rcsd1
TR_Tex	Slc2a1
TR_Tex	Zzz3
TR_Tex	Snx5
TR_Tex	Ppp1r13b
TR_Tex	Snhg8
TR_Tex	Tanc2
TR_Tex	Luc7l
TR_Tex	Sec24b
TR_Tex	Cln3
TR_Tex	Ogdh
TR_Tex	Madd
TR_Tex	Slc30a7
TR_Tex	Kdm4d
TR_Tex	Bicdl1
TR_Tex	Klhl2
TR_Tex	Orc5
TR_Tex	Ywhaz
TR_Tex	Nek1
TR_Tex	Rfc1
TR_Tex	Prmt3
TR_Tex	Clock
TR_Tex	Ube2d2a
TR_Tex	Kidins220
TR_Tex	H2-Ke6
TR_Tex	Hnrnpf
TR_Tex	Mdn1
TR_Tex	Mecp2
TR_Tex	Tango6
TR_Tex	5830428M24Rik
TR_Tex	Btaf1
TR_Tex	Shoc2
TR_Tex	Dpp4
TR_Tex	Srpr
TR_Tex	R3hdm1
TR_Tex	Suclg2
TR_Tex	Rbm6
TR_Tex	Mia2
TR_Tex	Snhg3
TR_Tex	Cdk13
TR_Tex	Syncrip
TR_Tex	Pdss2
TR_Tex	Khdc4
TR_Tex	Rnf115
TR_Tex	Gm16599
TR_Tex	Lamp1
TR_Tex	Cul1
TR_Tex	Riok1
TR_Tex	Smc1a
TR_Tex	Pik3ip1
TR_Tex	Gimap3
TR_Tex	Spata6
TR_Tex	Trpm7
TR_Tex	Serbp1
TR_Tex	Fosl2
TR_Tex	Traf3ip2
TR_Tex	Ube3a
TR_Tex	Chd4
TR_Tex	Tbc1d22b
TR_Tex	Pcca
TR_Tex	Siah1a
TR_Tex	Gle1
TR_Tex	Heatr1
TR_Tex	Mcmbp
TR_Tex	Agps
TR_Tex	Wdr45b
TR_Tex	Mpc1
TR_Tex	Krtcap2
TR_Tex	Tram1
TR_Tex	Atm
TR_Tex	Leng9
TR_Tex	Sar1a
TR_Tex	Fus
TR_Tex	Letm2
TR_Tex	Eya2
TR_Tex	Man2a1
TR_Tex	8030462N17Rik
TR_Tex	Dhx15
TR_Tex	Stx6
TR_Tex	Heatr5a
TR_Tex	Bdp1
TR_Tex	Usp31
TR_Tex	Anapc5
TR_Tex	Secisbp2
TR_Tex	Gbe1
TR_Tex	Tasor2
TR_Tex	Dnm2
TR_Tex	Atp10a
TR_Tex	Ipo7
TR_Tex	Lysmd3
TR_Tex	Arid3b
TR_Tex	Limd1
TR_Tex	Tmod3
TR_Tex	Spag9
TR_Tex	Ccdc47
TR_Tex	Slc26a11
TR_Tex	Ggps1
TR_Tex	Scaper
TR_Tex	Rps8
TR_Tex	Atad2b
TR_Tex	Rnf157
TR_Tex	Map3k14
TR_Tex	Abcc4
TR_Tex	Brwd1
TR_Tex	Brap
TR_Tex	Acss1
TR_Tex	B3galnt2
TR_Tex	Bcl10
TR_Tex	Trak2
TR_Tex	Srpk1
TR_Tex	Nsd1
TR_Tex	Dop1a
TR_Tex	Pcm1
TR_Tex	Wdr33
TR_Tex	Dnajc10
TR_Tex	mt-Nd6
TR_Tex	Clip1
TR_Tex	Gpcpd1
TR_Tex	Rexo2
TR_Tex	Gm17231
TR_Tex	Tnfaip8l2
TR_Tex	Ddx50
TR_Tex	Dkc1
TR_Tex	Usp24
TR_Tex	Rell1
TR_Tex	Dapp1
TR_Tex	Nfkb2
TR_Tex	Arhgap12
TR_Tex	Arhgef2
TR_Tex	Dido1
TR_Tex	Rsrc2
TR_Tex	Zyg11b
TR_Tex	Fam241a
TR_Tex	Tusc3
TR_Tex	Usp45
TR_Tex	Hnrnpa3
TR_Tex	Riok2
TR_Tex	Mtap
TR_Tex	Rheb
TR_Tex	Hivep2
TR_Tex	Nt5e
TR_Tex	Polg2
TR_Tex	Cisd2
TR_Tex	Pbdc1
TR_Tex	Ube4a
TR_Tex	Ubald2
TR_Tex	Senp2
TR_Tex	Larp1
TR_Tex	Ankhd1
TR_Tex	Xrcc4
TR_Tex	Srek1
TR_Tex	Spg7
TR_Tex	Krit1
TR_Tex	Ctsz
TR_Tex	Coq10b
TR_Tex	Sdad1
TR_Tex	Rap2b
TR_Tex	Elk4
TR_Tex	Stx17
TR_Tex	Tspan5
TR_Tex	Phlda1
TR_Tex	Qrich1
TR_Tex	Abi1
TR_Tex	Usp32
TR_Tex	Tex30
TR_Tex	Nop56
TR_Tex	Wars2
TR_Tex	Bzw1
TR_Tex	Arcn1
TR_Tex	Tmem243
TR_Tex	Ivns1abp
TR_Tex	Rxylt1
TR_Tex	Tpcn1
TR_Tex	Scarb2
TR_Tex	Il4ra
TR_Tex	Cop1
TR_Tex	Calcrl
TR_Tex	Riox2
TR_Tex	Rad18
TR_Tex	Tmem87b
TR_Tex	Slc25a4
TR_Tex	Sec11a
TR_Tex	Rcn3
TR_Tex	Tgoln1
TR_Tex	Lrrfip1
TR_Tex	Prdm2
TR_Tex	Rictor
TR_Tex	Stat5a
TR_Tex	Agpat5
TR_Tex	Ascc3
TR_Tex	Ttc19
TR_Tex	E130307A14Rik
TR_Tex	Kif1b
TR_Tex	Dalrd3
TR_Tex	Enox2
TR_Tex	Prcp
TR_Tex	Gm20186
TR_Tex	a
TR_Tex	Stag1
TR_Tex	Mthfd1l
TR_Tex	Pfkp
TR_Tex	Ssb
TR_Tex	Eif5a
TR_Tex	Jpt1
TR_Tex	Katna1
TR_Tex	Tmem156
TR_Tex	Cep63
TR_Tex	Matr3
TR_Tex	Snx4
TR_Tex	Gna13
TR_Tex	Stxbp3
TR_Tex	Trbv12-2
TR_Tex	Furin
TR_Tex	Pcbp2
TR_Tex	Ahcyl2
TR_Tex	Fam13b
TR_Tex	Ncl
TR_Tex	Luc7l3
TR_Tex	Man1a2
TR_Tex	Pmm2
TR_Tex	Npm1
TR_Tex	Mfsd4a
TR_Tex	Rock1
TR_Tex	Klhdc1
TR_Tex	Usp12
TR_Tex	Ltb
TR_Tex	Gm49797
TR_Tex	2610035D17Rik
TR_Tex	Tbc1d1
TR_Tex	Zfp62
TR_Tex	Ggact
TR_Tex	Bcap31
TR_Tex	Kdsr
TR_Tex	Tyk2
TR_Tex	Golga5
TR_Tex	Ap2b1
TR_Tex	Zdhhc13
TR_Tex	Psme4
TR_Tex	Mtmr14
TR_Tex	1700084C06Rik
TR_Tex	Pvr
TR_Tex	Cep128
TR_Tex	Appbp2
TR_Tex	Rybp
TR_Tex	Rock2
TR_Tex	Xlr4b
TR_Tex	Atp13a3
TR_Tex	Sav1
TR_Tex	Sfr1
TR_Tex	Ttc27
TR_Tex	Pitpnm1
TR_Tex	Gpr18
TR_Tex	Shprh
TR_Tex	Sltm
TR_Tex	Galnt11
TR_Tex	Spop
TR_Tex	Trim44
TR_Tex	Atxn3
TR_Tex	Dnajc5
TR_Tex	Zfp207
TR_Tex	Cwf19l2
TR_Tex	Nap1l4
TR_Tex	Gtpbp4
TR_Tex	Gars
TR_Tex	Fbxo11
TR_Tex	Ube2v2
TR_Tex	Socs4
TR_Tex	Cdk11b
TR_Tex	Atad1
TR_Tex	Slc2a3
TR_Tex	Pdlim5
TR_Tex	Rev1
TR_Tex	Rabep2
TR_Tex	Paip2b
TR_Tex	Ube2n
TR_Tex	Dmxl1
TR_Tex	BC003965
TR_Tex	Mllt10
TR_Tex	Tra2a
TR_Tex	Calr
TR_Tex	Dhx40
TR_Tex	Itsn2
TR_Tex	Immp2l
TR_Tex	Tmem87a
TR_Tex	Thada
TR_Tex	Spata13
TR_Tex	Eps15
TR_Tex	Dars
TR_Tex	Firre
TR_Tex	5031425E22Rik
TR_Tex	Pepd
TR_Tex	Ubap2
TR_Tex	Capza1
TR_Tex	Slc50a1
TR_Tex	Scaf4
TR_Tex	Klhl7
TR_Tex	Anapc10
TR_Tex	Gm6225
TR_Tex	Fam168b
TR_Tex	Dmtf1
TR_Tex	Cnot4
TR_Tex	Mphosph10
TR_Tex	Ankrd49
TR_Tex	Elmsan1
TR_Tex	Gpn3
TR_Tex	Pdss1
TR_Tex	Zmiz1
TR_Tex	Set
TR_Tex	Gigyf1
TR_Tex	Tmem126a
TR_Tex	Lnx2
TR_Tex	Rbm4b
TR_Tex	Specc1l
TR_Tex	Desi2
TR_Tex	Pkp4
TR_Tex	Pspc1
TR_Tex	Nr4a3
TR_Tex	Riok3
TR_Tex	Imp4
TR_Tex	Gpatch2l
TR_Tex	Rttn
TR_Tex	Lrpprc
TR_Tex	Cox10
TR_Tex	Tuba1a
TR_Tex	Card19
TR_Tex	Traf3ip3
TR_Tex	Usp53
TR_Tex	Kri1
TR_Tex	Ppp2r2a
TR_Tex	Trmt10a
TR_Tex	Mapre1
TR_Tex	Atrn
TR_Tex	Lactb2
TR_Tex	Eny2
TRM	Runx1
TRM	Nrp1
TRM	Alcam
TRM	Trbc2
TRM	Mir155hg
TRM	Cd84
TRM	Adamts6
TRM	Laptm5
TRM	Chpt1
TRM	Cyba
TRM	Vopp1
TRM	Gnptab
TRM	Il2rb
TRM	B2m
TRM	Armc7
TRM	Tmem71
TRM	Kcnq5
TRM	Rhoq
TRM	Ccl5
TRM	Man1a
TRM	N4bp1
TRM	Kdm7a
TRM	S100a4
TRM	Cd80
TRM	Ly75
TRM	Cdc25b
TRM	Uhrf2
TRM	Nkg7
TRM	Syt11
TRM	Atf6
TRM	L1cam
TRM	Arntl
TRM	Zdhhc2
TRM	A330023F24Rik
TRM	Rnf216
TRM	Pglyrp1
TRM	St3gal1
TRM	Anxa2
TRM	Mef2d
TRM	Gch1
TRM	Acot9
TRM	Yju2
TRM	Xdh
TRM	Rbbp8
TRM	Ahi1
TRM	Map3k5
TRM	Eomes
TRM	Pnpla8
TRM	Ctss
TRM	Rnf19a
TRM	Il1rap
TRM	Heca
TRM	Plk4
TRM	Fas
TRM	Prxl2c
TRM	Itga6
TRM	Tspo
TRM	Zfp110
TRM	Ets1
TRM	Ptprcap
TRM	Slc4a7
TRM	Sec24a
TRM	Hipk2
TRM	Ap1s2
TRM	Zfp335os
TRM	Mpnd
TRM	Cd5
TRM	Reep5
TRM	Ctse
TRM	4930403D09Rik
TRM	Vta1
TRM	Gabbr1
TRM	Ikbke
TRM	BC005624
TRM	Zfp169
TRM	Racgap1
TRM	Zc3h12d
TRM	Dglucy
TRM	Atf2
TRM	Iqgap1
TRM	Insl6
TRM	Rps15
TRM	Acer3
TRM	Rps5
TRM	Med6
TRM	Ppp2r5c
TRM	Ltv1
TRM	Gabpb1
TRM	Ddx23
TRM	Chmp3
