## Supplementary Table 4 for "Divergent ontogeny of Tissue Resident Memory and Tissue Resident Exhausted CD8^+^ T cells underlies distinct functional potential"

### Sheet: MOUSE_TRM_specific_Sig
Description: Genes comprising TRM-specific signature derived from tri-way analysis of SI, SG and Liv P14 cells taking genes commonly upregulated in at least two tissues compared to TCIRCM cells and removing genes also upregulated in TR-TEX compared to TCIRCM cells
Gene
Ssbp2
Evl
Tcf12
Adgrg5
Eya2
Fam241a
Gpr55
Jaml
Xist
Xcl1
Mmp16
Junb
H2afy
Asb2
Rreb1
Lpp
Gpr18
Cd40lg
Mat2a
Egr1
Cln3
Pam
Pde11a
Gm26917
Ext1
Edem1
Gnaq
Tex14
Tbl1xr1
Nfatc2
Slc2a3
Tet3
Sntb2
Tnf
Dzip1
Tob2
Ighm
Taco1
Sesn1
Ints6
Trip4
Pdcd1lg2
B930036N10Rik
AA467197
Ctnna1
Tgfbr1
Pak6
Ly6g5b
Rcbtb2
Rbm38
Gdpd5
Herpud1
Retreg1
2900060B14Rik
Rflnb
BC052040
Lgals9
Ly6e
P2rx7
Tanc1
Btla
Trio
Dkkl1
Tnfrsf18
Gm39323
Ldlr
Gramd1a
Rad51b
Tnfsf14
Mnat1
Pdk1
St8sia1
Nt5e
Fndc3a
Ldlrad4
Tnfaip8
Bcl6
Ppp3cc
Klf4
Nedd4
Vav3
Ptpn3
Rras2
Prkd3
Cd69
Zfp592
Sh2b1
Pacs2
Mgat4a
Fam204a
Bcor
Zfp217

### Sheet: MOUSE_TRTex_specific_Sig
Description: Genes comprising TR-TEX-specific signature derived from tri-way analysis of SI, SG and Liv P14 cells taking genes commonly upregulated in at least two tissues compared to TCIRCM cells and removing genes also upregulated in TRM compared to TCIRCM cells
Gene
Ccl5
Trps1
Eomes
Ptpn13
Sh2d2a
Pbx3
A430093F15Rik
Tmcc3
Ubash3b
Kif13b
Glp1r
Ildr1
Asap2
Naip5
Cd200r1
Abtb2
Ccl4
Stk32c
Gbp6
Slc22a15
Gm11802
Ifi27l2a
Ica1
Morrbid
Ypel2
Filip1
Dclk2
Rtp4
Scrib
Nkg7
Vmp1
Lag3
Gpd2
Trgv2
Cd200r4
Itgav
Adrb1
Lat2
Pdgfb
Tigit
Uhrf2
Nsmaf
Cd7
Mir155hg
Tox2
Gxylt1
Rasgef1b
4930417O13Rik
Il10ra
Cyth3
Kif11
Pacsin1
Ptms
Batf

### Sheet: HUMAN_TRM_specific_Sig
Description: Genes comprising TRM-specific signature (mouse notation converted to human notation and TCR and sex-related genes removed)
Gene
CD40LG
TNF
RCBTB2
CTNNA1
GNAQ
MNAT1
NT5E
P2RX7
PRKD3
RREB1
XCL1
ST8SIA1
TNFSF14
KLF4
TGFBR1
LDLRAD4
H2AFY
LPP
ZNF217
SNTB2
RRAS2
JUNB
BCL6
NFATC2
INTS6
MGAT4A
TNFAIP8
SESN1
ZNF592
FNDC3A
TRIP4
TOB2
BCOR
GRAMD1A
PDCD1LG2
TEX14
PACS2
ADGRG5
RFLNB
GPR18
TANC1
TRIO
SSBP2
PAK6
EXT1
SH2B1
GDPD5
C15orf41
EDEM1
TET3
GPR55
CLN3
PAM
MAT2A
VAV3
TACO1
EYA2
TCF12
HERPUD1
FAM204A
C15orf48
DZIP1
TNFRSF18
LY6G5B
RAD51B
BTLA
LDLR
MMP16
EGR1
LY6E
DKKL1
EVL
PDE11A
PPP3CC
ASB2
TBL1XR1
SLC2A3
PTPN3
RBM38
CD69
PDK1
LGALS9B

### Sheet: HUMAN_TRTex_specific_Sig
Description: Genes comprising TR-TEX-specific signature (mouse notation converted to human notation and TCR and sex-related genes removed)
Gene
GPD2
IL10RA
GLP1R
LAG3
CCL5
NSMAF
ASAP2
SH2D2A
CYTH3
KIF11
EOMES
NKG7
CD7
BATF
FILIP1
ICA1
PTPN13
TRPS1
KIF13B
TMCC3
CD200R1
LAT2
UBASH3B
TOX2
RASGEF1B
ILDR1
ABTB2
UHRF2
TIGIT
ADRB1
ITGAV
PBX3
PACSIN1
VMP1
GXYLT1
SLC22A15
SCRIB
CD200R1L
CCL4
RTP4
DCLK2
YPEL2
PDGFB
STK32C
GBP6
