## Supplementary Table 5 for "Divergent ontogeny of Tissue Resident Memory and Tissue Resident Exhausted CD8^+^ T cells underlies distinct functional potential"

### Sheet: Human Samples
Sample	Age	Sex	Site
Skin	85	M	right temple
Skin	43	F	left chest
Skin	87	F	left cheek
Skin	71	M	left temporal scalp
Skin	69	F	abdomen
Tonsil	21	M	tonsil
Tonsil	28	F	tonsil
Tonsil	48	F	tonsil
Tonsil	57	F	tonsil
Tonsil	20	F	tonsil
Tonsil	47	M	tonsil
PBMC	31	M	peripheral blood
PBMC	32	M	peripheral blood
PBMC	34	M	peripheral blood
Melanoma	57	M	metastatic melanoma
Melanoma	82	F	metastatic melanoma
Melanoma	65	F	metastatic melanoma
Melanoma		F	metastatic melanoma
HNSCC	89	M	HNSCC
HNSCC	67	M	HNSCC
HNSCC	74	F	HNSCC
HNSCC	70	M	HNSCC
HNSCC	68	M	HNSCC
HNSCC	68	M	HNSCC
HNSCC	71	Transgender Female	HNSCC
