## Supplementary Table 6 for "Divergent ontogeny of Tissue Resident Memory and Tissue Resident Exhausted CD8^+^ T cells underlies distinct functional potential"

### Sheet: Mouse Flow Cytometry
Marker	Antibody	Cat #	Clone	Supplier
B1AR	anti-ADRB1 Polyclonal Antibody PE	bs-0498R-PE	Polyclonal	Bioss Antibodies
B220	anti-mouse/human B220 BUV661	612972	RA3-6B2	BD
B220	anti-mouse/human B220 BUV615	569724	RA3-6B2	BD
B220	anti-mouse/human B220 BV785	103246	RA3-6B2	Biolegend
B220	anti-mouse B220 Spark Blue 574	103290	RA3-6B2	Biolegend
Batf	anti-mouse/human BATF PE	564503	S39-1060	BD
Bcl2	anti-mouse Bcl2 BV421	658709	100	Biolegend
Bim	anti-mouse Bim AF700	28997	C34C5	Cell Signaling
CD101	anti-mouse CD101 PeCy7	25-1011-82	Moushi101	Thermofisher
CD103	anti-mouse CD103-BV480	566118	M290	BD
CD103	anti-mouse CD103 BUV395	740238	M290	BD
CD103	anti-mouse CD103 ef450	48-1031-82	_2E7	Thermofisher
CD103	anti-mouse CD103 FITC	121420	_2E7	Biolegend
CD107a	anti-mouse CD107a AF647	121610	1D4B	Biolegend
CD127	anti-mouse CD127 BUV737	612841	SB/199	BD
CD127	anti-mouse CD127 PeCF594	562419	SB/199	BD
CD16/32	anti-mouse CD16/CD32 (Fc Block)	553141	2.4G2	BD
CD200R	anti-mouse CD200R FITC	123910	OX-110	Biolegend
CD244	anti-mouse CD244.2 FITC	553305	2B4	BD
CD244	anti-mouse CD244.2 FITC	11-2441-82	eBio244F4	Thermofisher
CD38	anti-mouse CD38 BB700	742132	90	BD
CD38	anti-mouse CD38 BV750	747103	90	BD
CD38	anti-mouse CD38 APCFire 810	102746	90	Biolegend
CD39	anti-mouse CD39-BV711	567295	Y23-1185	BD
CD39	anti-mouse CD39-SB702	67-0391-82	24DMS1	Thermofisher
CD4	anti-mouse CD4 RB780	755876	RM4-5	BD
CD44	anti-mouse/human CD44 BUV395	740215	IM7	BD
CD44	anti-mouse/human CD44 BV510	103044	IM7	Biolegend
CD44	anti-mouse/human CD44 NovaFluor660-120S	M010T02B08A	IM7	Thermofisher
CD45.1	anti-mouse CD45.1 PeCy5	15-0453-82	A20	Thermofisher
CD45.1	anti-mouse CD45.1 APC-R700	565813	A20	BD
CD45.1	anti-mouse CD45.1 APC	110714	A20	Biolegend
CD45.1	anti-mouse CD45.1 FITC	561871	A20	BD
CD45.2	anti-mouse CD45.2 BV421	109832	104	Biolegend
CD45.2	anti-mouse CD45.2 SparkNIR 685	109864	104	Biolegend
CD45.2	anti-mouse CD45.2 AF700	109822	104	Biolegend
CD49a	anti-mouse/rat CD49a BUV395	740262	Ha31/8	BD
CD49a	anti-mouse CD49a BV786	740919	Ha31/8	BD
CD62L	anti-mouse CD62L BV480	746726	MEL-14	BD
CD62L	anti-mouse CD62L BV605	104438	MEL-14	Biolegend
CD69	anti-mouse CD69-BUV737	612793	H1.2F3	BD
CD69	anti-mouse CD69 Pe610	61-0691-82	H1.2F3	Thermofisher
CD69	anti-mouse CD69 PE	104508	H1.2F3	Biolegend
CD69	anti-mouse CD69 PeCy5	15-0691-82	H1.2F3	Thermofisher
CD73	anti-mouse CD73 BV605	127215	TY/11.8	Biolegend
CD86	anti-mouse CD86 BV605	105037	GL-1	Biolegend
CD8b	anti-mouse CD8b AF700	126618	YTS156.7.7	Biolegend
CD8b	anti-mouse CD8b.2 BUV563	741216	53-5.8	BD
CD90.2	anti-mouse CD90.2 BUV496	741047	30-H12	BD
CD94	anti-mouse CD94 FITC	105506	18d3	Biolegend
CD94	anti-mouse CD94 Biotin	1809-08	18d3	Southern Biotech
CD94	anti-mouse CD94 BV421	740067	18d3	BD
CD94	anti-mouse CD94 BV786	740951	18d3	BD
CellBlox Monocyte/Macrophage Blocking Buffer	CellBlox Monocyte/Macrophage Blocking Buffer		B001T02F01	Thermofisher
CX3CR1	anti-mouse CX3CR1 BV650	149033	SA011F11	Biolegend
CX3CR1	anti-mouse CX3CR1 BV605	149027	SA011F11	Biolegend
CX3CR1	anti-mouse CX3CR1 PEFire700	149052	SA011F11	Biolegend
CXCR6	anti-mouse CXCR6 BV421	151109	SA051D1	Biolegend
CXCR6	anti-mouse CXCR6 FITC	151108	SA051D1	Biolegend
CXCR6	anti-mouse CXCR6 BV711	151111	SA051D1	Biolegend
CXCR6	anti-mouse CXCR6 PeDazzle594	151117	SA051D1	Biolegend
CXCR6	anti-mouse CXCR6 APCFire750	151130	SA051D1	Biolegend
Eomes	anti-mouse Eomes PE-eFluor™ 610	61-4875-82	Dan11mag	Thermofisher
IFNg	anti-mouse IFNg BV480	566151	XMG1.2	BD
IL2	anti-mouse IL2 PE	500307	MQ1-17H12	Biolegend
Ki67	anti-human/mouse Ki67 AF700	561277	B56	BD
KLRG1	anti-mouse KLRG1 BUV805	741993	2F1	BD
LAG3	anti-mouse LAG3 PeDazzle 594	125224	C9B7W	Biolegend
LAG3	anti-mouse LAG3 BV750	747139	C9B7W	BD
LAG3	anti-mouse LAG3 BUV661	741594	C9B7W	BD
Ly108	anti-mouse Ly108 BB700	742272	13G3	BD
Ly108	anti-mouse Ly108 Pacific Blue	134608	330-AJ	Biolegend
Ly108	anti-mouse Ly108 BUV496	750046	13G3	BD
Ly6C	anti-mouse Ly6C BV570	128030	HK1.4	Biolegend
Ly6C	anti-mouse Ly6C BV510	128033	HK1.4	Biolegend
NKG2ACE	anti-mouse NKG2ACE BUV661	741582	20d5	BD
P2RX7	anti-mouse P2RX7 PeCy7	148708	1F11	Biolegend
PD-L1	anti-mouse PD-L1 BV650	124336	10F.9G2	Biolegend
PD1	anti-mouse PD-1 APCFire750	135240	29F.1A12	Biolegend
PD1	anti-mouse PD1 PEFire810	135253	29F.1A12	Biolegend
Runx3	anti-mouse/human RUNX3 PE	564814	R3-5G4	BD
Streptavidin	Streptavidin BV421	405225	NA	Biolegend
Streptavidin	Streptavidin BV650	563855	NA	BD
Streptavidin	Streptavidin BUV737	612775	NA	BD
Streptavidin	Streptavidin BUV395	564176	NA	BD
Streptavidin	Streptavidin BB790	Custom Order	NA	BD
TCF1	anti-mouse TCF1-PE	14456S	C63D9	Cell Signaling
TCF1	anti-mouse TCF1-AF488	6444S	C63D9	Cell Signaling
TCF1	anti-mouse TCF1-AF647	6709S	C63D9	Cell Signaling
TCF1	anti-mouse TCF1 PeCy7	90511S	C63D9	Cell Signaling
TIGIT	anti-mouse TIGIT BV421	142111	IG9	Biolegend
TIGIT	anti-mouse TIGIT APC-R700	565474	1G9	BD
TIM3	anti-mouse Tim3 BV785	119725	RMT3-23	Biolegend
TIM3	anti-mouse Tim3 PE	119704	RMT3-23	Biolegend
TIM3	anti-mouse Tim3 PeCy7	119716	RMT3-23	Biolegend
TNF	anti-mouse TNF BV750	566365	MP6-XT22	BD
TOX	anti-human/mouse TOX-APC	130-118-335	REA473	Miltenyi Biotec
TOX	anti-human/mouse TOX-PE	130-120-716	REA473	Miltenyi Biotec
Va2 TCR	anti-mouse Va2 TCR BUV615	751416	B20.1	BD
Va2 TCR	anti-mouse Va2 TCR BV786	743833	B20.1	BD
Va2 TCR	anti-mouse Va2 TCR BUV496	750117	B20.1	BD
Va2 TCR	anti-mouse Va2 TCR BV750	747258	B20.1	BD
α4β7	anti-mouse LPAM1 (Integrin α4β7) APC	120608	DATK32	Biolegend

### Sheet: Human Flow Cytometry
Marker	Antibody	Cat #	Clone	Supplier
CCR7	anti-human CD197 (CCR7) APC-Fire 750	353246	G043H7	Biolegend
CD103	anti-human CD103 RB545	756639	Ber-ACT8	BD
CD127	anti-human CD127 RB744	570607	HIL-7R-M21	BD
CD14	anti-human CD14 V500	561391	M5E2	BD
CD19	anti-human CD19 V500	561121	HIB19	BD
CD200R	anti-human CD200R PE-Cy7	329312	OX-108	Biolegend
CD25	anti-human CD25 PE-Fire 640	356148	M-A251	Biolegend
CD27	anti-human CD27 BUV737	612829	L128	BD
CD3	anti-human CD3 BUV805	612896	UCHT1	BD
CD38	anti-human CD38 BV750	746909	HIT2	BD
CD39	anti-human CD39 BUV563	748473	TU66	BD
CD4	anti-human CD4 BV570	317445	OKT4	Biolegend
CD45	anti-human CD45 Pacific Blue	982306	HI30	Biolegend
CD45RA	anti-human CD45RA BUV395	740298	HI100	BD
CD49a	anti-human CD49a BV650	742360	SR84	BD
CD56	anti-human CD56 BV480	566124	NCAM16.2	BD
CD69	anti-human CD69 Spark NIR685	310957	FN50	Biolegend
CD73	anti-human CD73 BV605	344024	AD2	Biolegend
CD86	anti-human CD86 BV786	747526	BU63	BD
CD8A	anti-human CD8A BUV496	741199	Sk1	BD
CD94	anti-human CD94 BUV661	750231	HP-3D9	BD
CD95	anti-human CD95 PE-Cy5	561977	DX2	BD
FOXP3	anti-human FoxP3 PE-Cy5.5	35-4776-42	PCH101	Invitrogen
GZMB	anti-human granzyme B PE-Texas Red	GRB17	GB11	Invitrogen
Ki67	anti-human Ki67 BV711	350516	Ki-67	Biolegend
KLRG1	anti-human KLRG1 (MAFA) APC-Fire 810	367732	SA231A2	Biolegend
LAG-3	anti-human Lag-3 RB780	569094	T47-530	BD
NKG2A	anti-human NKG2A BUV615	752302	131411 (RU0)	BD
PD-1	anti-human CD279 (PD-1) BV421	329920	EH21.2H7	Biolegend
TCF-1	anti-human/mouse TCF-7/TCF-1 R718	567587	S33-966	BD
TIM-3	anti-human CD366 (Tim-3) Pe-Fire 810	345059	F38-2E2	Biolegend
TOX	anti-human/mouse Tox APC	130-118-335	REA473	Miltenyi Biotec

### Sheet: TEA-seq HTO & ADT
Marker	Antibody	Cat #	Clone	Supplier
Armenian Hamster IgG Isotype Control	anti-mouse Armenian Hamster IgG isotype control TotalSeq-A0241	400973	HTK888	Biolegend
CD103	anti-mouse CD103 TotalSeq-A0201	121437	_2e7	Biolegend
CD38	anti-mouse CD38 TotalSeq-A0557	102733	90	Biolegend
CD39	anti-mouse CD39 TotalSeq-A0834	143813	Duha59	Biolegend
CD49a	anti-mouse CD49a TotalSeq-A0850	142613	HMa1	Biolegend
CD62L	anti-mouse CD62L TotalSeq-A0112	104451	MEL-14	Biolegend
CD94	anti-mouse CD94 TotalSeq-A1009	105515	18d3	Biolegend
CX3CR1	anti-mouse CX3CR1 TotalSeq-A0563	149041	SA011F11	Biolegend
CXCR6	anti-mouse CXCR6 TotalSeq-A0926	151125	SA051D1	Biolegend
Hashtag 10	anti-mouse Hashtag 10 antibody TotalSeq-A0310	155819	M1/42; 30-F11	Biolegend
Hashtag 11	anti-mouse Hashtag 11 antibody TotalSeq-A0311	155821	M1/42; 30-F11	Biolegend
Hashtag 3	anti-mouse Hashtag 3 antibody TotalSeq-A0303	155805	M1/42; 30-F11	Biolegend
Hashtag 4	anti-mouse Hashtag 4 antibody TotalSeq-A0304	155807	M1/42; 30-F11	Biolegend
Hashtag 5	anti-mouse Hashtag 5 antibody TotalSeq-A0305	155809	M1/42; 30-F11	Biolegend
Hashtag 6	anti-mouse Hashtag 6 antibody TotalSeq-A0306	155811	M1/42; 30-F11	Biolegend
Hashtag 7	anti-mouse Hashtag 7 antibody TotalSeq-A0307	155813	M1/42; 30-F11	Biolegend
Hashtag 8	anti-mouse Hashtag 8 antibody TotalSeq-A0308	155815	M1/42; 30-F11	Biolegend
Hashtag 9	anti-mouse Hashtag 9 antibody TotalSeq-A0309	155817	M1/42; 30-F11	Biolegend
KLRG1	anti-mouse KLRG1 TotalSeq-A0250	138431	2F1	Biolegend
Lag3	anti-mouse Lag3 TotalSeq-A0378	125229	C9B7W	Biolegend
Ly108	anti-mouse Ly108 TotalSeq-A0930	134611	330-AJ	Biolegend
Ly6C	anti-mouse Ly6C TotalSeq-A0013	128047	HK1.4	Biolegend
Mouse IgG1 Isotype Control	anti-mouse Mouse IgG1 k isotype control TotalSeq-A0090	400199	MOPC-21	Biolegend
Mouse IgG2a Isotype Control	anti-mouse Mouse IgG2a k isotype control TotalSeq-A0091	400285	MOPC-173	Biolegend
P2RX7	anti-mouse P2RX7 TotalSeq-A0824	148711	1F11	Biolegend
PD1	anti-mouse PD1 TotalSeq-A0004	109123	RMP1-30	Biolegend
Rat IgG2a Isotype Control	anti-mouse Rat IgG2a k isotype control TotalSeq-A0238	400571	RTK2758	Biolegend
Rat IgG2b Isotype Control	anti-mouse Rat IgG2b k isotype control TotalSeq-A0095	400673	RTK4530	Biolegend
Rat IgG2c Isotype Control	anti-mouse Rat IgG2c k isotype control TotalSeq-A0240	400739	RTK4174	Biolegend
