## Supplementary Table 7 for "Divergent ontogeny of Tissue Resident Memory and Tissue Resident Exhausted CD8^+^ T cells underlies distinct functional potential"

### Sheet: HTO custom oligos
HTO index ID	HTO index primer
D701LONG	CAAGCAGAAGACGGCATACGAGATCGAGTAATGTGACTGGAGTTCAGACGTGTGCTCTTCCGAT*C*T
D702LONG	CAAGCAGAAGACGGCATACGAGATTCTCCGGAGTGACTGGAGTTCAGACGTGTGCTCTTCCGAT*C*T
D703LONG	CAAGCAGAAGACGGCATACGAGATAATGAGCGGTGACTGGAGTTCAGACGTGTGCTCTTCCGAT*C*T
D704LONG	CAAGCAGAAGACGGCATACGAGATGGAATCTCGTGACTGGAGTTCAGACGTGTGCTCTTCCGAT*C*T
D705LONG	CAAGCAGAAGACGGCATACGAGATTTCTGAATGTGACTGGAGTTCAGACGTGTGCTCTTCCGAT*C*T
D706LONG	CAAGCAGAAGACGGCATACGAGATACGAATTCGTGACTGGAGTTCAGACGTGTGCTCTTCCGAT*C*T
D707LONG	CAAGCAGAAGACGGCATACGAGATAGCTTCAGGTGACTGGAGTTCAGACGTGTGCTCTTCCGAT*C*T
D708LONG	CAAGCAGAAGACGGCATACGAGATGCGCATTAGTGACTGGAGTTCAGACGTGTGCTCTTCCGAT*C*T
D709LONG	CAAGCAGAAGACGGCATACGAGATCATAGCCGGTGACTGGAGTTCAGACGTGTGCTCTTCCGAT*C*T

### Sheet: ADT custom oligos
ADT index ID	ADT index primer
RPI1	CAAGCAGAAGACGGCATACGAGATCGTGATGTGACTGGAGTTCCTTGGCACCCGAGAATTC*C*A
RPI2	CAAGCAGAAGACGGCATACGAGATACATCGGTGACTGGAGTTCCTTGGCACCCGAGAATTC*C*A
RPI3	CAAGCAGAAGACGGCATACGAGATGCCTAAGTGACTGGAGTTCCTTGGCACCCGAGAATTC*C*A
RPI4	CAAGCAGAAGACGGCATACGAGATTGGTCAGTGACTGGAGTTCCTTGGCACCCGAGAATTC*C*A
RPI5	CAAGCAGAAGACGGCATACGAGATCACTGTGTGACTGGAGTTCCTTGGCACCCGAGAATTC*C*A
RPI6	CAAGCAGAAGACGGCATACGAGATATTGGCGTGACTGGAGTTCCTTGGCACCCGAGAATTC*C*A
RPI8	CAAGCAGAAGACGGCATACGAGATTCAAGTGTGACTGGAGTTCCTTGGCACCCGAGAATTC*C*A
RPI9	CAAGCAGAAGACGGCATACGAGATCTGATCGTGACTGGAGTTCCTTGGCACCCGAGAATTC*C*A
RPI11	CAAGCAGAAGACGGCATACGAGATGTAGCCGTGACTGGAGTTCCTTGGCACCCGAGAATTC*C*A

### Sheet: P5_P7_Primers
Primer	Sequence
Illumina P5	AATGATACGGCGACCACCGAGATCT
Illumina P7	CAAGCAGAAGACGGCATACGAGAT

### Sheet: Single Guide RNAs
Target gene	Sequence	Supplier
Cd19	AATGTCTCAGACCATATGGG	IDT
Tox	GAAGATTGTGGCATCAATGT	IDT
Tox	ATCACGAAAGAACAAAGCAT	IDT
Runx3	TGCGCACGAGCTCTCCCGCG	IDT
Runx3	CAGTGACCTTGATGGCTCGG	IDT
Prdm1	GTCCACCTGAGAGTGCACAG	IDT
Prdm1	GGAGAGCTGACCGAACGTCT	IDT
Zfp683	GGTGAAGCGCTTCTGACACA	IDT
Zfp683	TCTGGGAAGGAGCTAGTACG	IDT
